# Individual differences in honey bee behavior enabled by plasticity in brain gene regulatory networks

**DOI:** 10.1101/2020.09.09.289272

**Authors:** Beryl M. Jones, Vikyath D. Rao, Tim Gernat, Tobias Jagla, Amy Cash-Ahmed, Benjamin E. R. Rubin, Troy J. Comi, Shounak Bhogale, Syed S. Husain, Charles Blatti, Martin Middendorf, Saurabh Sinha, Sriram Chandrasekaran, Gene E. Robinson

## Abstract

Understanding the regulatory architecture of phenotypic variation is a fundamental goal in biology, but connections between gene regulatory network (GRN) activity and individual differences in behavior are poorly understood. We characterized the molecular basis of behavioral plasticity in queenless honey bee (*Apis mellifera*) colonies, where individuals engage in both reproductive and non-reproductive behaviors. Using high-throughput behavioral tracking, we discovered these colonies contain a continuum of phenotypes, with some individuals specialized for either egg-laying or foraging and “generalists” that perform both. Brain gene expression and chromatin accessibility profiles were correlated with behavioral variation, with generalists intermediate in behavior and molecular profiles. Models of brain GRNs constructed for individuals revealed that transcription factor (TF) activity was highly predictive of behavior, and behavior-associated regulatory regions had more TF motifs. These results provide new insights into the important role played by brain GRN plasticity in the regulation of behavior, with implications for social evolution.
