## Supplemental File 2 for "Individual differences in honey bee behavior enabled by plasticity in brain gene regulatory networks"

### Sheet: Sheet1
bCodeID	group	colony	genotype	spl_score_wgt	gen_score_wgt	rank_foraging	rank_gen	rank_laying	ovary_score	ovarioles	eggs	entrance_counts	trips_filtered	p.nectar	p.pollen	p.both
04_1181	F	E	R18	0.703	2.88e-05	9	338	590	2	4	7	172	100	16	31	30
04_129	L	E	R18	-0.385	0.182	596	90	3	5	14	136	11	5	0	0	0
04_14	G	E	R18	-0.00373	0.656	482	6	117	4	7	99	42	22	31.8	0	0
04_182	L	E	R18	-0.246	0.194	590	82	9	5	10	85	8	4	0	0	0
04_189	F	E	R18	0.633	0.182	16	92	583	3	5	21	180	86	9.3	51.2	0
04_205	F	E	R18	0.723	2.21e-05	5	344	594	3	5	3	163	78	69.2	1.3	3.8
04_285	L	E	R18	-0.476	0.167	597	101	2	4	9	192	13	4	0	0	0
04_305	G	E	R18	0.127	0.633	192	8	407	4	7	207	59	27	25.9	22.2	0
04_330	L	E	R18	-0.482	0.111	598	147	1	5	7	138	5	3	0	0	0
04_529	L	E	R18	-0.321	0.31	594	44	5	5	8	292	19	11	0	0	0
04_55	L	E	R18	-0.273	0.352	591	35	8	5	12	225	27	15	0	0	0
04_66	L	E	R18	-0.245	0.122	589	134	10	4	7	166	6	4	0	0	0
04_725	F	E	R18	0.537	0.105	29	150	570	2	4	8	111	58	63.8	0	0
04_85	G	E	R18	-0.00505	0.792	486	1	113	4	7	202	51	26	26.9	0	0
04_862	L	E	R18	-0.288	0.163	592	106	7	5	8	105	9	6	0	0	0
04_921	G	E	R18	-0.0237	0.718	509	4	90	4	7	222	73	40	62.5	0	0
04_107	F	E	R18	0.428	0.123	63	133	536	2	9	10	108	64	0	42.2	48.4
04_138	G	E	R18	0.207	0.392	136	27	463	3	6	154	85	50	70	0	0
04_185	F	E	R18	0.421	0.0871	65	168	534	1	7	7	77	43	0	51.2	20.9
04_208	G	E	R18	0.12	0.402	202	24	397	4	8	102	65	30	13.3	26.7	0
05_1015	F	F	R25	0.765	7.37e-33	14	378	596	3	12	5	97	45	33.3	15.6	26.7
05_1048	F	F	R25	0.97	6.7e-05	1	292	609	4	45	3	158	86	20.9	8.1	50
05_1053	L	F	R25	-0.396	0.124	602	83	8	4	20	97	10	6	0	0	0
05_1077	F	F	R25	0.759	9.13e-33	16	357	594	4	11	0	110	58	41.4	6.9	31
05_1096	F	F	R25	0.881	9.81e-33	5	352	605	3	25	0	130	67	67.2	3	7.5
05_1098	F	F	R25	0.613	0.059	37	162	573	3	3	5	99	48	68.8	0	0
05_1137	L	F	R25	-0.469	0.171	605	52	5	5	17	118	20	10	0	0	0
05_157	F	F	R25	0.679	7.89e-05	26	283	584	4	24	2	100	52	5.8	3.8	80.8
05_193	G	F	R25	-0.00678	0.836	518	1	92	4	5	381	94	51	80.4	0	0
05_202	F	F	R25	0.676	8.37e-33	28	365	582	5	67	0	100	56	17.9	19.6	50
05_206	L	F	R25	-0.7	0.129	609	79	1	5	37	320	8	6	0	0	0
05_212	L	F	R25	-0.453	0.288	604	17	6	5	22	211	12	7	0	0	0
05_245	F	F	R25	0.601	8e-33	40	370	570	5	48	0	91	45	4.4	11.1	64.4
05_246	L	F	R25	-0.52	0.22	606	34	4	5	95	774	10	5	0	0	0
05_247	F	F	R25	0.918	9.84e-33	4	351	606	1	0	0	139	25	50.7	5.8	0
05_255	F	F	R25	0.878	9.79e-33	6	353	604	2	6	0	127	70	54.3	2.9	14.3
05_277	F	F	R25	0.806	9.35e-33	10	356	600	4	11	0	117	61	70.5	0	0
05_316	G	F	R25	0.0217	0.663	379	3	231	5	9	64	86	44	2.3	34.1	61.4
05_354	F	F	R25	0.44	7.05e-33	101	387	509	2	5	0	82	42	66.7	0	9.5
05_398	L	F	R25	-0.419	0.26	603	22	7	5	13	191	17	7	0	0	0
05_54	F	F	R25	0.448	7.12e-33	97	384	513	4	13	1	83	39	48.7	0	7.7
05_857	F	F	R25	0.806	8.84e-33	9	359	601	4	50	0	110	53	24.5	15.1	26.4
05_904	L	F	R25	-0.56	0.0288	607	222	3	5	19	107	6	4	0	0	0
05_907	F	F	R25	0.751	2.42e-05	17	318	593	4	9	1	106	54	53.7	1.9	20.4
05_968	L	F	R25	-0.561	0.207	608	40	2	4	36	368	10	7	0	0	0
