## Supplemental File 10 for "Individual differences in honey bee behavior enabled by plasticity in brain gene regulatory networks"

### Sheet: Sheet1
Colony	Source Colony/Colonies	Dates		Colony:	A	B	C	D	E	F
A	W2 (naturally mated)	06/26/16-07/17/16			06/24/16 (P)	06/02/16 (P)	08/19/16 (P)	07/04-07/06/16 (P)	07/31/16 (P)	07/13/16 (P)
B	W2 (naturally mated)	06/03/16-06/23/16		Day 1	06/26/16 (B, 480 bees)	06/03/16 (B, 560 bees)	08/21/16 (B, 800 bees)	07/07/16 (B, 600 bees)	08/02/16 (B, 800 bees)	07/14/16 (B, 400 bees)			LEGEND
C	W28 (naturally mated)	08/21/16-09/10/16		Day 2	06/27/16 (B, 320 bees)	06/04/16 (B, 240 bees)	2016-08-22	07/08/16 (B, 200 bees)	2016-08-03	07/15/16 (B, 400 bees)
D	R18 (SDI) and R45 (SDI)	07/07/16-07/27/16		Day 3	06/28/16 (EO, 21:45)	2016-06-05	08/23/16 (EO, 21:00)	2016-07-09	08/04/16 (EO, 21:55)	2016-07-16			Brood frames pulled (P)
E	R18 (single drone inseminated, SDI) and R45 (SDI)	08/02/16-08/22/16		Day 4	2016-06-29	2016-06-06	2016-08-24	07/10/16 (EO, 20:20)	08/05/16 (EM, 09:20)	07/17/16 (EO, 21:00)			Barcoding (B)
F	R12 (SDI) and R25 (SDI)	07/14/16-08/04/16		Day 5	06/30/16 (HM, 21:00)	06/07/16 (EO, 22:00)	08/25/16 (EM, 07:00)	2016-07-11	2016-08-06	2016-07-18			Entrance opened (EO)
				Day 6	07/01/16 (EM, 07:00)	2016-06-08	2016-08-26	2016-07-12	08/07/16 (HM, 20:00)	2016-07-19			Hive monitoring begins (HM)
				Day 7	2016-07-02	2016-06-09	2016-08-27	2016-07-13	2016-08-08	2016-07-20			Entrance monitoring begins (EM)
				Day 8	2016-07-03	2016-06-10	2016-08-28	2016-07-14	2016-08-09	2016-07-21			Colony frozen (F)
				Day 9	2016-07-04	2016-06-11	2016-08-29	2016-07-15	2016-08-10	2016-07-22
				Day 10	2016-07-05	2016-06-12	2016-08-30	2016-07-16	2016-08-11	2016-07-23
				Day 11	2016-07-06	2016-06-13	2016-08-31	2016-07-17	2016-08-12	2016-07-24			Days included
				Day 12	2016-07-07	2016-06-14	2016-09-01	07/18/16 (EM, 07:00)	2016-08-13	2016-07-25			in analysis in BOLD
				Day 13	2016-07-08	2016-06-15	09/02/16 (HM, 00:00)	07/19/16 (HM, 00:00)	2016-08-14	2016-07-26
				Day 14	2016-07-09	06/16/16 (HM, 16:00)	2016-09-03	2016-07-20	2016-08-15	07/27/16 (HM, 23:59)
				Day 15	2016-07-10	06/17/16 (EM, 12:00)	2016-09-04	2016-07-21	2016-08-16	07/28/16 (EM, 07:00)
				Day 16	2016-07-11	2016-06-18	2016-09-05	2016-07-22	2016-08-17	2016-07-29
				Day 17	2016-07-12	2016-06-19	2016-09-06	2016-07-23	2016-08-18	2016-07-30
				Day 18	2016-07-13	2016-06-20	2016-09-07	2016-07-24	2016-08-19	2016-07-31
				Day 19	2016-07-14	2016-06-21	2016-09-08	2016-07-25	2016-08-20	2016-08-01
				Day 20	2016-07-15	2016-06-22	2016-09-09	2016-07-26	2016-08-21	2016-08-02
				Day 21	2016-07-16	06/23/16 (F, 21:45)	09/10/16 (F, 21:45)	07/27/16 (F, 21:50)	08/22/16 (F, 21:55)	2016-08-03
				Day 22	07/17/16 (F, 20:20)					08/04/16 (F, 22:10)
